# From Light to Acetate: How Trophic Conditions Shape Growth and Cell Cycle Progression in *Chlamydomonas reinhardtii*

**DOI:** 10.64898/2026.03.29.715089

**Authors:** Rabinder Singh, Firas Louis, Sien Audoor, P. V. Sijil, Martín Mora-García, Bipasha Bhattacharjee, Kateřina Bišová

## Abstract

The unicellular green alga *Chlamydomonas reinhardtii* provides a tractable model for investigating how carbon availability influences metabolic organization and cell-cycle control in photosynthetic eukaryotes. Its capacity for autotrophic (light, CO), mixotrophic (light, CO, acetate), and heterotrophic (acetate, dark) growth enables systematic analysis of trophic-state-dependent regulation. We performed comparative transcriptomic analyses of strain 21gr grown under these three regimes at 30 °C. Mixotrophy resulted in the highest biomass accumulation and was associated with earlier cell-cycle commitment compared with autotrophy, whereas heterotrophy displayed delayed commitment and reduced growth. Transcriptomic profiling revealed coordinated upregulation of central carbon metabolic pathways under mixotrophy, including photorespiration, glycolysis, the oxidative pentose phosphate pathway, and tricarboxylic acid cycle functions, consistent with enhanced carbon flux and biosynthetic capacity. In contrast, heterotrophy preferentially induced acetate assimilation and glyoxylate cycle genes and was accompanied by elevated expression of cell-cycle regulators, including the CDK-inhibitory kinase WEE1. Together, these findings indicate that trophic mode modulates the coupling between carbon metabolism and cell-cycle progression, with mixotrophy supporting integrated metabolic and proliferative activity, whereas heterotrophy is associated with delayed cell-cycle timing and transcriptional signatures of metabolic adjustment.
