## supplementaryDataSet for "From Light to Acetate: How Trophic Conditions Shape Growth and Cell Cycle Progression in *Chlamydomonas reinhardtii*": SupplementaryDataSet_1.xlsx

### Sheet: Legend
Supplementary Data Set 1. Pearson correlation matrix for the complete dataset.
This dataset contains the Pearson correlation matrix, illustrating pairwise correlation coefficients that quantify the similarity in expression patterns among all samples; AUTO, MIXO and HETERO.

### Sheet: SupplementaryDataSet_1
	PreCP_AUTO (R1)	PreCP_AUTO (R2)	PreCP_AUTO (R3)	PostCP_AUTO (R1)	PostCP_AUTO (R2)	PostCP_AUTO (R3)	PreCP_MIXO (R1)	PreCP_MIXO (R2)	PreCP_MIXO (R3)	PostCP_MIXO (R1)	PostCP_MIXO (R2)	PostCP_MIXO (R3)	PreCP_HETRO (R1)	PreCP_HETRO (R2)	PreCP_HETRO (R3)	PostCP_HETRO (R1)	PostCP_HETRO (R2)	PostCP_HETRO (R3)
PreCP_AUTO (R1)	1	0.98	0.91	0.96	0.95	0.95	0.94	0.91	0.92	0.89	0.89	0.89	0.92	0.91	0.91	0.9	0.89	0.9
PreCP_AUTO (R2)	0.98	1	0.93	0.96	0.97	0.96	0.95	0.92	0.93	0.89	0.9	0.9	0.93	0.91	0.92	0.91	0.9	0.91
PreCP_AUTO (R3)	0.91	0.93	1	0.88	0.92	0.9	0.87	0.83	0.84	0.81	0.83	0.83	0.86	0.83	0.84	0.87	0.84	0.86
PostCP_AUTO (R1)	0.96	0.96	0.88	1	0.96	0.97	0.93	0.95	0.92	0.93	0.93	0.92	0.91	0.9	0.9	0.88	0.89	0.89
PostCP_AUTO (R2)	0.95	0.97	0.92	0.96	1	0.97	0.94	0.94	0.93	0.92	0.93	0.93	0.92	0.9	0.91	0.91	0.9	0.9
PostCP_AUTO (R3)	0.95	0.96	0.9	0.97	0.97	1	0.92	0.93	0.9	0.92	0.92	0.92	0.9	0.89	0.89	0.89	0.89	0.88
PreCP_MIXO (R1)	0.94	0.95	0.87	0.93	0.94	0.92	1	0.94	0.97	0.91	0.92	0.92	0.94	0.94	0.94	0.91	0.92	0.92
PreCP_MIXO (R2)	0.91	0.92	0.83	0.95	0.94	0.93	0.94	1	0.94	0.96	0.96	0.95	0.91	0.91	0.91	0.88	0.89	0.88
PreCP_MIXO (R3)	0.92	0.93	0.84	0.92	0.93	0.9	0.97	0.94	1	0.9	0.91	0.91	0.92	0.92	0.92	0.9	0.92	0.91
PostCP_MIXO (R1)	0.89	0.89	0.81	0.93	0.92	0.92	0.91	0.96	0.9	1	0.98	0.98	0.91	0.91	0.9	0.88	0.89	0.88
PostCP_MIXO (R2)	0.89	0.9	0.83	0.93	0.93	0.92	0.92	0.96	0.91	0.98	1	0.98	0.91	0.9	0.9	0.88	0.89	0.88
PostCP_MIXO (R3)	0.89	0.9	0.83	0.92	0.93	0.92	0.92	0.95	0.91	0.98	0.98	1	0.92	0.91	0.91	0.9	0.89	0.89
PreCP_HETRO (R1)	0.92	0.93	0.86	0.91	0.92	0.9	0.94	0.91	0.92	0.91	0.91	0.92	1	0.97	0.98	0.95	0.94	0.96
PreCP_HETRO (R2)	0.91	0.91	0.83	0.9	0.9	0.89	0.94	0.91	0.92	0.91	0.9	0.91	0.97	1	0.97	0.94	0.94	0.95
PreCP_HETRO (R3)	0.91	0.92	0.84	0.9	0.91	0.89	0.94	0.91	0.92	0.9	0.9	0.91	0.98	0.97	1	0.94	0.93	0.95
PostCP_HETRO (R1)	0.9	0.91	0.87	0.88	0.91	0.89	0.91	0.88	0.9	0.88	0.88	0.9	0.95	0.94	0.94	1	0.95	0.96
PostCP_HETRO (R2)	0.89	0.9	0.84	0.89	0.9	0.89	0.92	0.89	0.92	0.89	0.89	0.89	0.94	0.94	0.93	0.95	1	0.96
PostCP_HETRO (R3)	0.9	0.91	0.86	0.89	0.9	0.88	0.92	0.88	0.91	0.88	0.88	0.89	0.96	0.95	0.95	0.96	0.96	1
